# scCODE: an R package for personalized differentially expressed gene detection on single-cell RNA-sequencing data

**DOI:** 10.1101/2021.11.18.469072

**Authors:** Jiawei Zou, Miaochen Wang, Zhen Zhang, Zheqi Liu, Xiaobin Zhang, Rong Hua, Ke Chen, Xin Zou, Jie Hao

**Affiliations:** School of Life Sciences and Biotechnology, Shanghai Centre for Systems Biomedicine, Shanghai Jiao Tong University, Shanghai, China; Institute of Clinical Science, Zhongshan Hospital, Fudan University, Shanghai, China; Jinshan Hospital Center for Tumor Diagnosis & Therapy, Jinshan Hospital, Fudan University, Shanghai, 201508, China; Department of Oral and Maxillofacial-Head & Neck Oncology, Shanghai Ninth People’s Hospital, Shanghai Jiao Tong University School of Medicine; College of Stomatology, Shanghai Jiao Tong University; National Center for Stomatology; National Clinical Research Center for Oral Diseases; Shanghai Key Laboratory of Stomatology; Shanghai Key Laboratory of Plant Functional Genomics and Resources, Shanghai Chenshan Botanical Garden, Shanghai, 201602, China; Department of Thoracic Surgery, Shanghai Chest Hospital, Shanghai Jiao Tong University, Shanghai, China; Department of Cardiovascular Surgery, Shanghai Chest Hospital, Shanghai Jiao Tong University, Shanghai, China

**Keywords:** bioinformatics, scRNA-seq data, differentially expressed gene detection

## Abstract

Differential expression (DE) gene detection in single-cell RNA-seq (scRNA-seq) data is a key step to understand the biological question investigated. We find that DE methods together with gene filtering have profound impact on DE gene identification, and different datasets will benefit from personalized DE gene detection strategies. Existing tools don’t take gene filtering into consideration, and couldn’t evaluate DE performance on real datasets without prior knowledge of true results. Based on two new metrics, we propose scCODE (single cell Consensus Optimization of Differentially Expressed gene detection), an R package to automatically optimize DE gene detection for each experimental scRNA-seq dataset.
