## Supplementary table 1 for "scCODE: an R package for personalized differentially expressed gene detection on single-cell RNA-sequencing data"

### Sheet: Sheet1
Data	Organism	Cell type1 (used for simulation)	Cell type2	Protocol	Protocol type	Maxinum of cells per group (for null data simulation)	Used for null data simulation	Used for simulation with true DE genes
GSE45719	Mus musculus	16-cell stage blastomere	Early blastocyst cell (86-88h post-fertilization)	SMART-Seq	full-length	50	yes	yes
GSE74596	Mus musculus	Single_cell_RNA-seq_NKT0	Single_cell_RNA-seq_NKT17	SMART-Seq2	full-length	45	yes	yes
GSE48968-GPL13112	Mus musculus	BMDC (4h LPS Stimulation)	BMDC (4h PAM Stimulation)	SMARTer C1	full-length	95	yes	yes
EMTAB2805	Mus musculus	G1	G2M	SMARTer C1	full-length	96	yes	yes
GSE60749-GPL13112	Mus musculus	v6.5 mouse embryonic stem cellsculture conditions: serum+LIF	v6.5 mouse embryonic stem cellsculture conditions: 2i+LIF	SMARTer C1	full-length	94	yes	yes
GSE48968-GPL17021-125bp	Mus musculus	BMDC (2h IFN-B Stimulation)	BMDC (Stat1-/-, 4h LPS stimulation)	SMARTer C1	full-length	94	yes	yes
GSE57872	Homo sapiens	Single cell mRNA-seq_MGH30	Single cell mRNA-seq_CSC6	SMART-Seq	full-length	192	yes	yes
GSE62270-GPL17021	Mus musculus	Randomly extracted Reg4-positive intestinal cells	Randomly extracted Lgr5-positive intestinal cells	CEL-Seq	UMI	683	yes	yes
GSE63818-GPL16791	Homo sapiens	Primordial Germ Cells	Somatic Cells	Tang	full-length	242	yes	yes
GSE64016	Homo sapiens	single H1-Fucci cell sorted from G1 phase of the cell cycle only	single H1-Fucci cell sorted from G2/M phase of the cell cycle only	SMARTer C1	full-length	213	yes	yes
GSE71982	Mus musculus	Vestibular epithelium	Cochlear epithelium	SMARTer C1	full-length	160	yes	yes
GSE77847	Mus musculus	sample type: cKit+ Flt3ITD/ITD,Dnmt3afl/- MxCre AML-1	sample type: cKit+ Flt3ITD/ITD,Dnmt3afl/- MxCre AML-2	SMARTer C1	full-length	48	yes	yes
GSE78779-GPL17021	Mus musculus	Fibloblasts	BMDCs	CEL-Seq/CEL-Seq2/Smart-Seq	UMI	96	yes	yes
GSE79102	Homo sapiens	patient 2 single cell RNA-Seq	patient 1 single cell RNA-Seq	SMART-Seq2	full-length	96	yes	yes
GSE80232	Mus musculus	Mus musculus retina, P17.genotype: Vsx2-GFP	NA	Smart-Seq2	full-length	288	yes	no
GSE81076-GPL18573	Homo sapiens	human pancreas	NA	CEL-Seq	UMI	96	yes	yes
GSE102299-smartseq2	Mus musculus	Intranasal administration of IL-33 daily for 3 consecutive days.	Intranasal administration of PBS daily for 3 consecutive days.	Smart-Seq2	full-length	282	yes	yes
GSE94383	Mus musculus	condition: No stimulationtime point: 0 min	condition: LPStime point: 300 min	Smart-Seq2	full-length	186	yes	yes
EMTAB3929	Homo sapiens	embryonic day 7Immunosurgery	embryonic day 7No	Smart-Seq2	full-length	351	yes	yes
SRP073808	Homo sapiens	H7hESC	H7_derived_DLL1pPXM	SMARTer C1	full-length	77	yes	yes
