## Supplementary table 2 for "scCODE: an R package for personalized differentially expressed gene detection on single-cell RNA-sequencing data"

### Sheet: AUCC
edgeR	DEsingle	limma	DESeq2	samr	wilcox_test	BPSC	t_test	MAST	scDD
-0.822026	0.948504	0.934525	-0.0613949	0.768718	1.17228	1.02765	1.10665	-1.9413	-0.0255332
0.944518	0.991166	1.12515	0.742003	0.244119	0.975961	0.824518	1.11361	-1.66926	-0.298506
0.580634	0.50057	0.687711	-0.749508	-0.355894	0.459017	0.302921	0.642623	-2.02819	-0.907899
-1.5297	0.0237904	0.0890459	-1.58696	-0.706204	0.00320922	-0.263749	0.0803828	-2.2199	-1.12326

### Sheet: CDO
edgeR	DEsingle	limma	DESeq2	samr	wilcox_test	BPSC	t_test	MAST	scDD
-0.206618	0.330067	0.394544	0.103129	0.198582	0.380637	0.380637	0.388223	-3.31357	0.244096
0.371197	0.283319	0.3798	0.317728	0.0500438	0.360065	0.356691	0.361751	-2.6833	0.306764
0.405527	0.346894	0.380979	0.24837	0.222661	0.385043	0.399141	0.401298	-2.45771	0.400385
0.358581	0.402057	0.420034	0.280216	0.353288	0.417162	0.422778	0.42494	-3.22952	0.414095

### Sheet: Strategy info
n_DEgene	Filter	DE
121	OGFSC	wilcox_test
1612	conquer	limma
114	OGFSC	t_test
1623	conquer	t_test
107	OGFSC	BPSC

### Sheet: scCODE results
Gene_name	Detected_times	logFC	P_adjust
Sp100	5	-6.08314	1.23067039098383e-39
Map2k3	5	5.29472	1.4582010212429e-103
Fos	5	-4.48879	1.66205545776661e-45
Slamf1	5	4.22746	1.03040736072427e-48
Sell	5	-4.09091	1.20334631135718e-24
Lsp1	5	-3.66451	1.45102830611554e-41
Itm2a	5	3.62775	1.33047206376894e-14
Ly6e	5	-3.50632	1.13726848696869e-43
Srgn	5	3.31849	1.95401375636414e-48
Il7r	5	-3.23246	1.09831006703909e-42
Tcf7	5	-3.17223	1.75356263807701e-33
Nfkb1	5	3.0152	1.30819139173897e-61
Cd52	5	-2.9491	1.26034418626955e-60
M6pr	5	2.91103	1.02761904633423e-28
Junb	5	-2.83856	1.04094023350018e-25
Dgka	5	-2.74058	1.13789738007281e-29
Selplg	5	-2.66258	1.07179046857916e-24
Ptpn22	5	2.54694	2.08713387101719e-32
Eif4e	5	2.50988	1.15580105376204e-24
Ets1	5	-2.50514	1.53513622319577e-25
Rac2	5	-2.45708	1.50451311389337e-35
Ccnd2	5	2.36664	1.74482037878734e-08
Arhgdib	5	-2.35119	1.4015286159825e-33
Ncl	5	2.33296	1.24392316183215e-25
Shisa5	5	-2.26077	1.27013769838713e-37
Macf1	5	-2.1747	1.02194293535065e-17
Cnn2	5	-2.10943	1.35223140445873e-22
Cytip	5	-2.04443	1.51490546386662e-35
Npm1	5	1.83555	1.11679713165665e-14
Eif5a	5	1.803	1.52052241993204e-24
Cd69	5	1.70325	1.58866739992742e-09
Bzw1	5	1.69011	1.59413429292819e-23
Hspa8	5	1.62498	1.00474374626865e-18
Laptm5	5	-1.6195	1.68057156094059e-20
Canx	5	1.61875	1.60861124571463e-17
Ppp1r15a	5	-1.56947	0.000130680324546256
Hsp90aa1	5	1.54555	2.99852427002754e-24
Gimap6	5	-1.52917	1.46673800329242e-15
Cct8	5	1.51252	2.92381384269566e-15
Clk1	5	-1.4899	1.06327126555198e-09
Ptges3	5	1.48017	2.72143253473801e-11
Coro1a	5	-1.4594	1.06784994589019e-17
Smc4	5	-1.44679	1.98564526128252e-06
Fxyd5	5	-1.41175	1.69942568133255e-17
2018/9/7	5	1.39938	1.81509684697182e-19
Cct5	5	1.38552	3.76538087666953e-17
Ssb	5	1.3835	1.1679481800304e-16
Ppp1ca	5	-1.37597	1.16532480193025e-10
Lcp1	5	1.33539	1.45041110120835e-11
Limd2	5	-1.32352	1.16428818095992e-11
Ms4a6b	5	-1.27324	1.00037931343166e-08
Cnbp	5	1.23946	1.04141501697418e-25
Sdf4	5	1.23366	1.00452972397756e-05
Gimap4	5	-1.21955	1.90896969455724e-09
Aldoa	5	1.20788	1.16380704817212e-07
Prdx1	5	1.20217	1.19882183295258e-16
Ldha	5	1.1787	1.45566908808031e-10
Lcp2	5	1.16309	1.22480077489763e-10
Rbm25	5	1.15537	1.17258087734552e-11
Eif4g2	5	1.12723	1.66329850857305e-09
Cd3g	5	-1.11801	1.55277982549975e-11
Hspa5	5	1.09523	0.00020030554269568
Jak1	5	-1.09092	2.27416058288446e-07
Stk17b	5	-1.09018	1.56484800390047e-08
Srsf7	5	1.07471	1.83914802448658e-09
Atp1b3	5	-1.07041	0.000154829626192302
Srsf2	5	0.949869	0.00414519822808842
Snrpb	5	0.932945	1.25468280319527e-14
Hnrnpk	5	0.910489	1.3882295864343e-05
Cd3d	5	-0.887122	1.35590584172782e-09
Itm2b	5	-0.870124	0.000201557870656386
Eif4a2	5	-0.856906	0.00152456678351016
Gnb1	5	0.850512	0.00122211567742111
Atp5b	5	0.805064	2.56811888499372e-07
Ly6a	5	-0.780202	0.00135242700427822
Cd28	5	-0.77932	0.00490447067879516
Mbnl1	5	-0.777038	0.000354605945799424
Hnrnpa2b1	5	0.776716	0.000296250157104647
Dazap2	5	-0.765817	0.00496888101808304
Lck	5	-0.72362	0.000270916868386956
Arpc5	5	0.707281	0.000748924924302832
Cd53	5	0.700539	0.000203886479198795
Trbc2	5	-0.672677	1.24107653514952e-06
Ddx5	5	-0.616743	0.000286659195287693
Ube2d3	5	0.608493	0.0186826901517681
Trac	5	0.568727	0.000468843640128285
Rps19	5	-0.559847	1.52662361395273e-08
Rps11	5	-0.513617	0.000242135982300214
Csde1	4	0.663754	0.00065259770808971
Ywhaz	4	0.423398	0.000111191840414814
Myl12b	4	-0.377053	2.15178716762788e-10
Srsf3	4	0.0521946	0.00106576672535516
1700001D01Rik	3	Inf	0.0243396400337887
Mcee	3	-Inf	0.0104028659173909
Srxn1	3	Inf	0.00441690295771352
Plagl1	3	18.0914	1.86278744372521e-18
Ccl3	3	16.1342	0.0155555147160667
Tnfrsf9	3	8.62395	1.34807568486146e-58
Tnnt2	3	7.74356	0.0077673109994107
Tnfrsf4	3	4.36405	1.04014071679451e-18
Nrn1	3	3.98254	0.000410989866278214
Pacrgl	3	3.95885	0.00121846772208833
Nkg7	3	-3.85187	0.000985169670404794
Il2ra	3	3.58796	1.17346179494701e-22
Stx3	3	3.37983	0.00337781211282437
Arpc2	3	0.149809	0.00955407058053058
A530021J07Rik	2	-Inf	0.0128098283605556
Ada	2	-Inf	0.0180842417696329
Cbr4	2	-Inf	0.0021209311435077
Gm16150	2	-Inf	0.0296562542426958
Ifit3	2	-Inf	0.00635732467381859
Nsg2	2	-Inf	3.63090042359857e-28
Ttll1	2	-Inf	0.0109178168927102
Rnf213	2	-13.081	1.10147600230015e-24
Dtx1	2	-10.5487	4.18600899093025e-24
Igfbp4	2	-9.70543	2.88131547622908e-22
Acp5	2	-6.89581	1.62708105910686e-31
Nr4a3	2	6.41768	1.01970773601521e-44
Rasgrp2	2	-6.38463	1.76419432005542e-29
Fam65b	2	-5.94689	1.47566495924323e-54
Itgb7	2	-5.48642	3.02702851437787e-46
